# Establishing a Canine Urothelial Organoid Repository: A Platform for Comparative and Translational Carcinoma Studies

**DOI:** 10.1101/2025.09.27.678962

**Authors:** Christopher Zdyrski, Aleksandra Pawlak, Hannah F. Nicholson, Megan P. Corbett, Michael Catucci, John Cheville, Jiayi Peng, Corey Saba, Hayden Hamsher, Steven G. Friedenberg, Andrew P. Woodward, Eugene Douglass, Jonathan P. Mochel, Karin Allenspach

## Abstract

Despite the increasing number of treatment options for patients with muscle-invasive bladder Cancer (MIBC), many of these patients ultimately have a poor prognosis. Drug responses vary considerably among patients and in many who respond initially, drug resistance may ultimately develop leading to tumor progression. Scope for improvement has been limited by the phenotypic and molecular diversity of MIBC, which impacts the selection pressures of therapy. To address this translational gap, we describe the largest known canine urothelial carcinoma organoid bioarchive, with in-depth phenotypical and molecular characterization. Immunohistochemistry confirmed the expression of key biomarkers including UPKIII, E-cadherin, Vimentin, and Ki-67 in organoids. Single-nucleus RNA sequencing revealed cellular heterogeneity, while bulk RNA sequencing showed canine patient-to-patient variability in transcriptomic profiling. Bulk RNA sequencing also displayed highly similar expression profiles between tissue- and urine-derived organoids, as well as similarity to previously published human MIBC transcriptome data. Whole genome sequencing in a subset of patients further supported the overall genomic fidelity of the organoids with their tissue of origin. Finally, for proof-of-concept of usefulness for drug testing studies, organoid cytotoxicity to vinblastine was investigated in several organoid lines. These canine bladder cancer organoid lines can be thawed, expanded, and screened for response to potential novel therapeutics to expand personalized medicine approaches. In addition, the organoid lines can serve as a valuable resource for comparative bladder cancer research, and as a pre-clinical screening tool to identify efficacious drugs before taking them into canine clinical trials to support future human clinical trials.
