## Supplemental Table 1 for "Establishing a Canine Urothelial Organoid Repository: A Platform for Comparative and Translational Carcinoma Studies"

### Sheet: Patients
Unique Patients	SampleSite	Breed	Age	Sex	Source	StartDate	Frozen
Patient 1	Urine	German shorthair pointer	11	MN	ISU	2021-02-11	Yes
Patient 2	Urine	blue heeler	12	MN	ISU	2021-04-26	Yes
Patient 3	Urine	mixed breed	13	FS	ISU	2022-01-20	Yes
Patient 4	Urine	mixed	9	MN	ISU	2022-09-21	Yes
Patient 5	Urine	beagle	13	FS	Purdue	2022-10-27	Yes
Patient 6	Urine	coonhound mix	7	FS	UGA	2024-01-03	Yes
	Bladder					2024-01-30	Yes
	Urine					2024-01-22	Yes
	Tumor Bladder Tissue					2024-03-25	Yes
	Urine					2024-03-25	Yes
	Urine					2024-05-30	Yes
	Urine					2024-06-13	Yes
	Urine					2024-06-26	Yes
	Urine					2024-07-10	Yes
	Urine					2024-07-24	Yes
	Urine					2024-08-08	Yes
Patient 7	Urine	mixed	12	FS	Purdue	2024-02-01	Yes
	Mid bladder	mixed	12	FS	Purdue	2024-02-01	Yes
	Proximal urethra	mixed	12	FS	Purdue	2024-02-01	Yes
Patient 8	Urine	mixed breed	11	FS	Purdue	2024-02-01	Yes
Patient 9	Urine	black Labrador retriver	11	MN	UGA	2024-03-05	Yes
Patient 10	Urine	beagle mix	14	MN	UGA	2024-04-15	Yes
Patient 11	Urine	pitbull mix	10	FS	UGA	2024-09-05	Yes
Patient 12	Bladder Tissue	Welsh springer spaniel	12	MN	Ethos	2024-09-06	Yes
Patient 13	Urethra	German shepard dog	8.9	FS	UGA	2024-10-21	Yes
Patient 14	Trigone Bladder	Pomeranian	13	FI	Purdue	2024-04-02	Yes
	Apex Bladder	Pomeranian	13	FI	Purdue	2024-04-02	Yes
