## Supplemental Table 2 for "Establishing a Canine Urothelial Organoid Repository: A Platform for Comparative and Translational Carcinoma Studies"

### Sheet: Plate Reader Settings
	Plate	[NUN96ft_TC] - Thermo Fisher Scientific-Nunclon 96 Flat Transparent Cat. No.: 152038/152039/156545/161093/167008/168055
	Lid lifter	No lid
	Humidity Cassette	No humidity cassette
	Smooth mode	Not selected
	Mode	Absorbance
	Measurement wavelength [nm]	570
	Reference wavelength [nm]	630
	Number of flashes	10
	Settle time [ms]	50
	Part of Plate	A1-H12
